# Minimized double guide RNA libraries enable scale-limited CRISPR/Cas9 screens

**DOI:** 10.1101/859652

**Authors:** Elin Madli Peets, Luca Crepaldi, Yan Zhou, Felicity Allen, Rasa Elmentaite, Guillaume Noell, Gemma Turner, Vivek Iyer, Leopold Parts

## Abstract

Genetic screens based on CRISPR/Cas technology are a powerful tool for understanding cellular phenotypes. However, the coverage and replicate requirements result in large experiment sizes, which are limiting when samples are scarce, or the protocols are expensive and laborious. Here, we present an approach to reduce the scale of genome-wide perturbation screens up to fivefold without sacrificing performance. To do so, we deliver two randomly paired gRNAs into each cell, and rely on recent advances in gRNA design, as well as availability of gRNA effect measurements, to reduce the number of gRNAs per gene. We designed a human genome-wide library that has effective size of 30,000 constructs, yet targets each gene with three gRNAs. Our minimized double guide RNA library gives similar results to a standard single gRNA one, but using substantially fewer cells. We demonstrate that genome-wide screens can be optimized in a demanding model of induced pluripotent stem cells, reducing reagent cost 70% per replicate compared to conventional approach, while retaining high performance. The screen design and the reduction in scale it provides will enable functional genomics experiments across many possible combinations of environments and genetic backgrounds, as well as in hard to obtain and culture primary cells.
