## Supplementary material for "Minimized double guide RNA libraries enable scale-limited CRISPR/Cas9 screens": Table S4

source	term_name	term_id	adjusted_p_value	negative_log10_of_adjusted_p_value	term_size	query_size	intersection_size	effective_domain_size	intersections
GO:MF	iron ion transmembrane transporter activity	GO:0005381	0.02670900875527724	1.573342229541397	9	21	2	18098	SLC25A37,SLC25A28
GO:MF	thiol-dependent ubiquitin-specific protease activity	GO:0004843	0.030696920202074544	1.5129051947618783	110	159	7	18098	USP17L28,USP17L3,USP17L5,USP7,MYSM1,USP17L18,USP17L11
GO:MF	type I interferon receptor binding	GO:0005132	0.04364800373963451	1.3600356141505392	17	14	2	18098	IFNA17,IFNA6
GO:BP	cellular response to DNA damage stimulus	GO:0006974	0.0006783832168495986	3.168524905031664	862	164	25	17847	ALKBH5,FANCF,KIF22,E2F4,YAP1,TFDP2,DCLRE1B,CDK5RAP3,SETD2,FANCC,E2F1,USP7,SFR1,ERCC1,REV3L,BRIP1,ZDHHC16,RNASEH2B,REC8,FANCI,MDM4,BRAT1,XRCC3,ERCC5,SMARCAL1
GO:BP	cell cycle checkpoint	GO:0000075	0.0026798687455491708	2.571886476299437	219	170	12	17847	PSMG2,E2F4,TFDP2,DCLRE1B,CDK5RAP3,E2F1,BRIP1,MAD2L1,RNASEH2B,MDM4,XRCC3,ZWILCH
GO:BP	iron import into the mitochondrion	GO:0048250	0.002747273776619991	2.5610980592722923	2	21	2	17847	SLC25A37,SLC25A28
GO:BP	mitotic cell cycle checkpoint	GO:0007093	0.010125212713069444	1.9945958442474263	168	170	10	17847	PSMG2,E2F4,TFDP2,DCLRE1B,CDK5RAP3,E2F1,MAD2L1,MDM4,XRCC3,ZWILCH
GO:BP	interstrand cross-link repair	GO:0036297	0.011011703370823276	1.958145495984639	53	150	6	17847	FANCF,DCLRE1B,FANCC,ERCC1,FANCI,XRCC3
GO:BP	negative regulation of protein catabolic process	GO:0042177	0.0273554991473642	1.5629553563766168	135	143	8	17847	CDK5RAP3,USP7,CYP51A1,AGAP2,MAD2L1,ANXA9,UBE2J1,MDM4
GO:CC	endoplasmic reticulum	GO:0005783	0.008515288586544595	2.0698006290378363	1925	96	24	18842	HAX1,SREBF2,USP17L28,STT3A,HACD4,YIF1B,USP17L3,FDFT1,ESYT3,PI4KB,USP17L5,CTDNEP1,DNAJB11,ALG5,FGFR3,SEC63,TMEM50B,CYP51A1,PDXDC1,UGT2B7,GABARAPL1,VHL,SLC39A7,COPE
KEGG	Fanconi anemia pathway	KEGG:03460	0.02725966511889056	1.5644794837145242	54	136	6	7772	FANCF,FANCC,ERCC1,REV3L,BRIP1,FANCI
REAC	Transcription of E2F targets under negative control by p107 (RBL1) and p130 (RBL2) in complex with HDAC1	REAC:R-HSA-1362300	0.033075506264675085	1.480493499634125	16	59	3	10565	E2F4,TFDP2,E2F1
REAC	Fanconi Anemia Pathway	REAC:R-HSA-6783310	0.049998396825218366	1.301043920886452	39	136	5	10565	FANCF,DCLRE1B,FANCC,ERCC1,FANCI
WP	Selenium Metabolism and Selenoproteins	WP:WP28	0.049926247182078616	1.3016710774331368	46	94	5	6507	GPX4,TXNRD1,SEPSECS,EEFSEC,SEPHS2
TF	Factor: Kaiso; motif: TCTCGCGAG; match class: 1	TF:M04691_1	0.002918064133539084	2.5349051673650997	10557	75	60	19887	ALKBH5,NAPG,SREBF2,FANCF,TSR3,USP17L28,SLC25A37,TTC1,ZNF341,STT3A,KIF22,WDR89,PSMG2,GNG5,E2F4,HACD4,SLC25A28,IGF1R,YIF1B,YAP1,ELP2,NSD1,METTL1,DCLRE1B,GPATCH4,USP17L3,HYLS1,FDFT1,ANPEP,ESYT3,PI4KB,TMEM88,PTAR1,HINT2,USP17L5,CTDNEP1,LETM2,ZNF587,RICTOR,PPP1R12A,SETD2,FANCC,LRRC56,ALG5,E2F1,USP7,DDX39A,FECH,COLCA2,FGFR3,SEC63,PTBP1,TMEM50B,CYP51A1,SEPSECS,CSNK1A1,SFR1,GNG13,CDAN1,PDXDC1
TF	Factor: ZNF253; motif: KKGCARMMGM; match class: 1	TF:M06069_1	0.010863638931927449	1.9640246772017702	99	7	3	19887	ALKBH5,FANCF,TSR3
TF	Factor: ETF; motif: GVGGMGG	TF:M00695	0.03147012703329367	1.502101503996627	10426	128	91	19887	ALKBH5,SREBF2,FANCF,TSR3,SLC25A37,ZNF341,STT3A,MSTO1,KIF22,WDR89,PSMG2,GNG5,E2F4,HACD4,SLC25A28,IGF1R,YIF1B,YAP1,TFDP2,ELP2,NSD1,DCLRE1B,USP17L3,HYLS1,FDFT1,GPX4,ANPEP,ESYT3,TMEM88,PTAR1,CTDNEP1,DNAJB11,LETM2,FAM218A,RICTOR,PPP1R12A,SETD2,LRRC56,ALG5,E2F1,DDX39A,FECH,COLCA2,FGFR3,SEC63,PTBP1,TMEM50B,CYP51A1,SEPSECS,CSNK1A1,SFR1,CDAN1,PDXDC1,REV3L,OR10P1,MYSM1,ILK,EEFSEC,HNRNPA2B1,PRR7,BRIP1,EIF4H…
TF	Factor: ETF; motif: GVGGMGG; match class: 0	TF:M00695_0	0.03147012703329367	1.502101503996627	10426	128	91	19887	ALKBH5,SREBF2,FANCF,TSR3,SLC25A37,ZNF341,STT3A,MSTO1,KIF22,WDR89,PSMG2,GNG5,E2F4,HACD4,SLC25A28,IGF1R,YIF1B,YAP1,TFDP2,ELP2,NSD1,DCLRE1B,USP17L3,HYLS1,FDFT1,GPX4,ANPEP,ESYT3,TMEM88,PTAR1,CTDNEP1,DNAJB11,LETM2,FAM218A,RICTOR,PPP1R12A,SETD2,LRRC56,ALG5,E2F1,DDX39A,FECH,COLCA2,FGFR3,SEC63,PTBP1,TMEM50B,CYP51A1,SEPSECS,CSNK1A1,SFR1,CDAN1,PDXDC1,REV3L,OR10P1,MYSM1,ILK,EEFSEC,HNRNPA2B1,PRR7,BRIP1,EIF4H…
TF	Factor: FLI1; motif: ACCGGAARTN	TF:M03988	0.039962974215649934	1.398342197188368	8390	55	39	19887	ALKBH5,NAPG,HAX1,SREBF2,FANCF,TSR3,TTC1,ZNF341,STT3A,MSTO1,KIF22,WDR89,GNG5,E2F4,HACD4,IGF1R,YAP1,OR2S2,ELP2,DCLRE1B,GPATCH4,USP17L3,HYLS1,FDFT1,GPX4,ESYT3,CDK5RAP3,KRT80,PTAR1,HINT2,CTDNEP1,DNAJB11,LETM2,ZNF587,FAM218A,RICTOR,CGB7,PPP1R12A,SETD2
TF	Factor: FLI1; motif: ACCGGAARTN; match class: 0	TF:M03988_0	0.039962974215649934	1.398342197188368	8390	55	39	19887	ALKBH5,NAPG,HAX1,SREBF2,FANCF,TSR3,TTC1,ZNF341,STT3A,MSTO1,KIF22,WDR89,GNG5,E2F4,HACD4,IGF1R,YAP1,OR2S2,ELP2,DCLRE1B,GPATCH4,USP17L3,HYLS1,FDFT1,GPX4,ESYT3,CDK5RAP3,KRT80,PTAR1,HINT2,CTDNEP1,DNAJB11,LETM2,ZNF587,FAM218A,RICTOR,CGB7,PPP1R12A,SETD2
TF	Factor: c-MYB; motif: NNNGNCAGTTN	TF:M00773	0.04548783098602061	1.3421047713094318	3481	51	22	19887	NAPG,USP17L28,ZNF341,STT3A,PSMG2,YIF1B,TFDP2,ELP2,METTL1,DCLRE1B,GPATCH4,USP17L3,HYLS1,ANPEP,ESYT3,PTAR1,HINT2,USP17L5,CTDNEP1,DNAJB11,TXNRD1,RICTOR
TF	Factor: c-MYB; motif: NNNGNCAGTTN; match class: 0	TF:M00773_0	0.04548783098602061	1.3421047713094318	3481	51	22	19887	NAPG,USP17L28,ZNF341,STT3A,PSMG2,YIF1B,TFDP2,ELP2,METTL1,DCLRE1B,GPATCH4,USP17L3,HYLS1,ANPEP,ESYT3,PTAR1,HINT2,USP17L5,CTDNEP1,DNAJB11,TXNRD1,RICTOR
TF	Factor: TEL1; motif: CNCGGAANNN; match class: 0	TF:M02070_0	0.04969979930400587	1.303645365015939	10901	148	106	19887	ALKBH5,NAPG,HAX1,SREBF2,FANCF,TSR3,USP17L28,SLC25A37,TTC1,ZNF341,STT3A,MSTO1,GNG5,E2F4,HACD4,IGF1R,YIF1B,OR2S2,TFDP2,ELP2,METTL1,GPATCH4,USP17L3,HYLS1,FDFT1,GPX4,ANPEP,ESYT3,CDK5RAP3,TMEM88,KRT80,PTAR1,USP17L5,CTDNEP1,DNAJB11,LETM2,ZNF587,FAM218A,RICTOR,CGB7,PPP1R12A,FANCC,LRRC56,FGFR3,SEC63,PTBP1,TMEM50B,SEPSECS,CSNK1A1,SFR1,GNG13,PDXDC1,ERCC1,REV3L,SKIV2L,ILK,EEFSEC,HNRNPA2B1,CCDC184,BRIP1,EIF4…
TF	Factor: TEL1; motif: CNCGGAANNN	TF:M02070	0.04969979930400587	1.303645365015939	10901	148	106	19887	ALKBH5,NAPG,HAX1,SREBF2,FANCF,TSR3,USP17L28,SLC25A37,TTC1,ZNF341,STT3A,MSTO1,GNG5,E2F4,HACD4,IGF1R,YIF1B,OR2S2,TFDP2,ELP2,METTL1,GPATCH4,USP17L3,HYLS1,FDFT1,GPX4,ANPEP,ESYT3,CDK5RAP3,TMEM88,KRT80,PTAR1,USP17L5,CTDNEP1,DNAJB11,LETM2,ZNF587,FAM218A,RICTOR,CGB7,PPP1R12A,FANCC,LRRC56,FGFR3,SEC63,PTBP1,TMEM50B,SEPSECS,CSNK1A1,SFR1,GNG13,PDXDC1,ERCC1,REV3L,SKIV2L,ILK,EEFSEC,HNRNPA2B1,CCDC184,BRIP1,EIF4…
