## Supplementary material for "Minimized double guide RNA libraries enable scale-limited CRISPR/Cas9 screens": Table S3

source	term_name	term_id	adjusted_p_value	negative_log10_of_adjusted_p_value	term_size	query_size	intersection_size	effective_domain_size	intersections
GO:BP	positive regulation of protein oligomerization	GO:0032461	0.00021038785352190108	3.676979337240195	15	12	3	17847	TP53,PMAIP1,JCHAIN
GO:BP	regulation of protein oligomerization	GO:0032459	0.0015073576438144852	2.8217836924051394	28	12	3	17847	TP53,PMAIP1,JCHAIN
GO:BP	cardiac septum morphogenesis	GO:0060411	0.009382595463329382	2.0276770081580175	75	27	4	17847	TP53,TBX1,RARA,RBM15
GO:BP	regulation of protein insertion into mitochondrial membrane involved in apoptotic signaling pathway	GO:1900739	0.04395858112934657	1.3569563339382653	27	5	2	17847	TP53,PMAIP1
GO:BP	positive regulation of protein insertion into mitochondrial membrane involved in apoptotic signaling pathway	GO:1900740	0.04395858112934657	1.3569563339382653	27	5	2	17847	TP53,PMAIP1
GO:BP	cardiac septum development	GO:0003279	0.044545651527371034	1.351194684665074	111	27	4	17847	TP53,TBX1,RARA,RBM15
GO:CC	SAGA-type complex	GO:0070461	0.020032774137418254	1.6982589054668265	25	9	2	18842	SUPT20H,TADA2B
GO:CC	MHC protein complex	GO:0042611	0.0367283546072257	1.4349985271681434	24	74	3	18842	HLA-DRB5,HLA-B,HLA-DRB1
GO:CC	lumenal side of endoplasmic reticulum membrane	GO:0098553	0.04161916106882872	1.3807066782534272	25	74	3	18842	HLA-DRB5,HLA-B,HLA-DRB1
GO:CC	integral component of lumenal side of endoplasmic reticulum membrane	GO:0071556	0.04161916106882872	1.3807066782534272	25	74	3	18842	HLA-DRB5,HLA-B,HLA-DRB1
REAC	Activation of NOXA and translocation to mitochondria	REAC:R-HSA-111448	0.0006306189811079095	3.200232961487948	5	5	2	10565	TP53,PMAIP1
REAC	TP53 Regulates Transcription of Genes Involved in Cytochrome C Release	REAC:R-HSA-6803204	0.011947760213783208	1.9227135020769301	20	5	2	10565	TP53,PMAIP1
REAC	Activation of BH3-only proteins	REAC:R-HSA-114452	0.027302279355891957	1.5638010939715818	30	5	2	10565	TP53,PMAIP1
WP	TP53 Network	WP:WP1742	0.007265551868516588	2.1387313924672897	19	29	3	6507	TP53,PMAIP1,ABL1
WP	miRNA regulation of p53 pathway in prostate cancer	WP:WP3982	0.015060175010222901	1.8221699812872134	26	5	2	6507	TP53,PMAIP1
WP	Photodynamic therapy-induced HIF-1 survival signaling	WP:WP3614	0.030757327272818144	1.5120514062275074	37	5	2	6507	TP53,PMAIP1
WP	DNA Damage Response	WP:WP707	0.039478429153511956	1.40364013623376	68	34	4	6507	TP53,PMAIP1,ABL1,CHEK2
TF	Factor: ZNF430; motif: NCGTAMAAAAGA; match class: 0	TF:M06719_0	0.018062689201772283	1.743217590758598	433	23	6	19887	HLA-DRB5,ZNF146,TBX1,RARA,BCR,SPINK9
TF	Factor: ZNF430; motif: NCGTAMAAAAGA	TF:M06719	0.018062689201772283	1.743217590758598	433	23	6	19887	HLA-DRB5,ZNF146,TBX1,RARA,BCR,SPINK9
TF	Factor: ZNF177; motif: NCYGGCGGRYCC	TF:M06256	0.03865281380551692	1.4128188852973143	26	38	3	19887	GNAZ,SDF2L1,RNF112
TF	Factor: ZNF177; motif: NCYGGCGGRYCC; match class: 0	TF:M06256_0	0.03865281380551692	1.4128188852973143	26	38	3	19887	GNAZ,SDF2L1,RNF112
MIRNA	hsa-miR-28-5p	MIRNA:hsa-miR-28-5p	0.028294878435500354	1.5482921676026522	104	2	2	14751	RAB36,TP53
