## Supplementary material for "Minimized double guide RNA libraries enable scale-limited CRISPR/Cas9 screens": Table S2

Sample	3-5_gRNA-encoding	gRNAs	Delta_AUC	1-Recall_0.25	1-Recall_0.10	1-Recall_0.50	1-Recall_0.05	pAUC_1.00	pAUC_0.20	pAUC_0.10	FPR_0.80	FPR_0.75	FPR_0.85
562-low_130x_5	samples	4	0.421	0.145	0.260	0.070	0.362	0.892	0.692	0.586	0.144	0.108	0.235
K562-low_90x	samples_total	4	0.463	0.085	0.230	0.037	0.333	0.920	0.724	0.606	0.118	0.084	0.153
K562_47x_D14	grnas	gRNA LFC	-0.335	0.963	0.988	0.897	0.994	0.180	0.013	0.006	0.983	0.977	0.989
K562-low_45x_D10	grnas	gRNA LFC	-0.218	0.914	0.972	0.780	0.987	0.290	0.029	0.013	0.959	0.937	0.975
K562-low_130x_D10_3	samples	gRNA LFC	-0.297	0.943	0.982	0.847	0.991	0.216	0.018	0.009	0.988	0.979	0.994
K562-low_160x	samples_total	2	0.465	0.094	0.194	0.040	0.293	0.921	0.750	0.650	0.091	0.070	0.151
K562_21x	samples_total	2	0.465	0.088	0.185	0.035	0.251	0.928	0.765	0.677	0.093	0.051	0.147
iPSC_150x_D13_5	samples	Gene LFC	0.417	0.122	0.315	0.037	0.490	0.895	0.623	0.471	0.169	0.133	0.210
K562-low_160x_D10_3	samples	Gene LFC	0.435	0.125	0.270	0.053	0.412	0.897	0.663	0.527	0.149	0.110	0.194
K562-low_45x_D10	grnas	Gene LFC	0.390	0.161	0.331	0.059	0.482	0.877	0.597	0.448	0.201	0.143	0.258
iPSC_150x_D17_5	samples	gRNA LFC	-0.292	0.969	0.990	0.876	0.994	0.222	0.010	0.005	0.959	0.949	0.974
K562_47x_3	samples	2	0.428	0.113	0.227	0.054	0.342	0.906	0.726	0.625	0.119	0.086	0.175
K562-low_45x_D14	grnas	gRNA LFC	-0.160	0.873	0.957	0.689	0.978	0.344	0.045	0.022	0.945	0.915	0.967
K562-low_25x	samples_total	4	0.343	0.254	0.440	0.128	0.538	0.819	0.528	0.416	0.346	0.251	0.450
K562_22x	samples_total	1	0.374	0.213	0.388	0.074	0.581	0.856	0.545	0.398	0.268	0.204	0.330
K562-low_130x	samples_total	4	0.479	0.070	0.164	0.023	0.224	0.941	0.801	0.724	0.062	0.041	0.115
K562_51x	samples_total	4	0.524	0.031	0.066	0.012	0.119	0.969	0.890	0.828	0.022	0.014	0.038
K562-low_55x	grnas	2	0.358	0.235	0.361	0.117	0.494	0.840	0.588	0.483	0.319	0.218	0.406
K562-low_120x	samples_total	4	0.490	0.062	0.152	0.015	0.252	0.946	0.798	0.706	0.067	0.051	0.109
Yusa	Yusa	All_naive	0.494	0.078	0.120	0.044	0.152	0.941	0.852	0.799	0.023	0.016	0.058
K562-low_180x_D14	grnas	gRNA LFC	-0.285	0.941	0.977	0.841	0.989	0.226	0.022	0.011	0.980	0.971	0.988
K562-low_120x_D10_3	samples	gRNA LFC	-0.311	0.944	0.981	0.863	0.991	0.208	0.021	0.010	0.981	0.972	0.989
K562-low_55x_D10	grnas	Gene LFC	0.389	0.158	0.315	0.057	0.449	0.879	0.609	0.469	0.201	0.146	0.262
Plasmid_500x_Pre	grnas	gRNA LFC	-0.000	0.999	0.999	0.999	0.999	0.499	0.099	0.049	1.000	1.000	1.000
K562-low_30x_D14	grnas	gRNA LFC	-0.156	0.874	0.951	0.702	0.974	0.348	0.051	0.026	0.934	0.912	0.955
Plasmid_500x_3	samples	4	0.000	1.000	1.000	1.000	1.000	0.500	0.100	0.050	1.000	1.000	1.000
K562-low_130x_D10_5	samples	gRNA LFC	-0.311	0.950	0.985	0.873	0.993	0.204	0.016	0.007	0.978	0.966	0.985
iPSC_100x_3	samples	4	0.454	0.104	0.226	0.035	0.391	0.913	0.708	0.581	0.119	0.091	0.156
K562-low_92x_D10_3	samples	gRNA LFC	-0.264	0.933	0.973	0.822	0.985	0.247	0.027	0.014	0.973	0.962	0.982
K562_47x_5	samples	1	0.324	0.259	0.535	0.119	0.703	0.804	0.433	0.278	0.343	0.262	0.417
K562_134x_5	samples	1	0.396	0.171	0.306	0.069	0.499	0.870	0.612	0.472	0.204	0.146	0.294
K562_22x	grnas	1	0.391	0.196	0.324	0.066	0.475	0.868	0.604	0.483	0.238	0.181	0.311
K562_47x	grnas	4	0.528	0.028	0.065	0.007	0.095	0.974	0.903	0.855	0.016	0.012	0.024
K562-low_120x_D10	grnas	gRNA LFC	-0.308	0.952	0.984	0.862	0.992	0.205	0.018	0.008	0.983	0.975	0.991
K562-low_130x_D14_5	samples	gRNA LFC	-0.278	0.944	0.980	0.835	0.992	0.234	0.020	0.009	0.976	0.960	0.985
K562-low_30x	grnas	1	0.246	0.406	0.572	0.215	0.693	0.730	0.392	0.289	0.529	0.457	0.613
Plasmid_500x_Pre_5	samples	Gene LFC	-0.002	1.000	1.000	1.000	1.000	0.498	0.096	0.046	1.000	1.000	1.000
K562_134x_D14	samples_total	Gene LFC	0.501	0.022	0.059	0.003	0.123	0.967	0.858	0.763	0.025	0.021	0.037
K562-low_120x_D14	grnas	gRNA LFC	-0.303	0.952	0.982	0.860	0.989	0.211	0.017	0.009	0.979	0.973	0.988
K562_47x_D14_5	samples	gRNA LFC	-0.340	0.968	0.990	0.896	0.995	0.177	0.011	0.006	0.982	0.973	0.987
iPSC_100x	grnas	4	0.503	0.043	0.129	0.012	0.214	0.953	0.815	0.720	0.055	0.038	0.089
K562-low_45x	grnas	4	0.427	0.142	0.293	0.040	0.383	0.899	0.670	0.571	0.177	0.132	0.237
K562-low_30x_D14	grnas	Gene LFC	0.302	0.299	0.478	0.107	0.623	0.806	0.464	0.324	0.350	0.305	0.445
K562-low_160x_5	samples	4	0.420	0.136	0.270	0.057	0.383	0.894	0.673	0.569	0.172	0.124	0.231
K562_22x_D14	grnas	Gene LFC	0.458	0.053	0.158	0.010	0.280	0.938	0.749	0.616	0.083	0.061	0.114
K562-low_30x_D14_3	samples	gRNA LFC	-0.165	0.872	0.953	0.700	0.976	0.339	0.048	0.024	0.949	0.924	0.963
K562-low_30x_D10	samples_total	Gene LFC	0.321	0.279	0.450	0.104	0.595	0.823	0.485	0.348	0.326	0.271	0.402
K562-low_160x_3	samples	1	0.335	0.244	0.424	0.131	0.613	0.816	0.512	0.376	0.322	0.236	0.436
K562-low_120x_D10	grnas	Gene LFC	0.463	0.066	0.167	0.019	0.280	0.933	0.754	0.623	0.080	0.061	0.113
iPSC_150x_D13_5	samples	gRNA LFC	-0.302	0.970	0.992	0.881	0.995	0.212	0.009	0.004	0.966	0.954	0.977
iPSC_100x	samples_total	2	0.471	0.073	0.194	0.021	0.334	0.927	0.737	0.610	0.098	0.079	0.129
K562-low_160x_D14_5	samples	gRNA LFC	-0.291	0.958	0.983	0.863	0.992	0.219	0.017	0.008	0.977	0.966	0.986
iPSC_100x_D18_3	samples	Gene LFC	0.428	0.122	0.304	0.026	0.431	0.900	0.639	0.496	0.160	0.125	0.207
K562-low_92x	grnas	4	0.474	0.082	0.169	0.026	0.257	0.935	0.784	0.696	0.075	0.055	0.120
K562-low_92x_D10	grnas	Gene LFC	0.436	0.100	0.242	0.035	0.333	0.910	0.689	0.565	0.140	0.086	0.185
K562-low_120x_D10	samples_total	Gene LFC	0.463	0.066	0.167	0.019	0.283	0.933	0.755	0.623	0.079	0.063	0.113
K562-low_92x_D14_5	samples	Gene LFC	0.343	0.246	0.457	0.097	0.585	0.830	0.501	0.378	0.299	0.241	0.385
K562_51x_D14	grnas	gRNA LFC	-0.342	0.962	0.988	0.895	0.994	0.174	0.013	0.006	0.984	0.979	0.992
K562-low_25x_3	samples	4	0.263	0.370	0.543	0.214	0.636	0.746	0.424	0.330	0.516	0.456	0.610
iPSC_100x_D18_5	samples	Gene LFC	0.411	0.128	0.342	0.032	0.499	0.890	0.599	0.445	0.175	0.147	0.227
K562-low_160x_D14_5	samples	Gene LFC	0.411	0.147	0.280	0.051	0.405	0.891	0.649	0.520	0.171	0.125	0.243
K562-low_120x_D14_5	samples	gRNA LFC	-0.296	0.951	0.985	0.865	0.994	0.214	0.015	0.006	0.977	0.968	0.985
K562-low_30x_3	samples	4	0.284	0.328	0.497	0.180	0.622	0.770	0.460	0.350	0.472	0.377	0.568
K562-low_25x_D14_3	samples	Gene LFC	0.233	0.419	0.638	0.216	0.793	0.723	0.332	0.199	0.516	0.422	0.609
K562-low_120x_D14_5	samples	Gene LFC	0.415	0.119	0.298	0.051	0.431	0.893	0.648	0.514	0.154	0.130	0.211
K562-low_180x_5	samples	4	0.417	0.144	0.276	0.056	0.353	0.895	0.694	0.602	0.161	0.112	0.244
K562-low_25x_D10	grnas	gRNA LFC	-0.160	0.888	0.959	0.709	0.978	0.346	0.043	0.022	0.917	0.897	0.944
iPSC_100x_D18_5	samples	gRNA LFC	-0.291	0.971	0.991	0.876	0.995	0.223	0.009	0.005	0.961	0.949	0.970
K562-low_90x_3	samples	4	0.401	0.167	0.308	0.078	0.475	0.867	0.614	0.478	0.201	0.151	0.302
K562-low_180x_D14_5	samples	Gene LFC	0.395	0.163	0.308	0.063	0.463	0.878	0.619	0.491	0.204	0.151	0.276
K562-low_25x_3	samples	2	0.201	0.449	0.584	0.276	0.707	0.699	0.379	0.281	0.620	0.547	0.718
K562-low_120x_3	samples	1	0.336	0.238	0.504	0.116	0.618	0.816	0.479	0.347	0.308	0.236	0.434
K562-low_55x_D10_3	samples	Gene LFC	0.343	0.249	0.444	0.091	0.639	0.828	0.490	0.346	0.309	0.247	0.379
K562-low_45x_D14	grnas	Gene LFC	0.368	0.191	0.377	0.060	0.513	0.858	0.557	0.413	0.239	0.196	0.316
K562-low_180x_D14_3	samples	gRNA LFC	-0.291	0.943	0.977	0.844	0.991	0.220	0.021	0.011	0.981	0.976	0.991
K562-low_25x_D14	samples_total	Gene LFC	0.292	0.318	0.581	0.136	0.695	0.782	0.398	0.263	0.380	0.325	0.460
K562-low_45x_D10_3	samples	gRNA LFC	-0.217	0.907	0.975	0.778	0.988	0.292	0.029	0.012	0.959	0.937	0.976
K562-low_90x_D14_3	samples	gRNA LFC	-0.251	0.926	0.977	0.803	0.991	0.264	0.025	0.011	0.961	0.949	0.978
K562_51x_3	samples	4	0.486	0.070	0.129	0.022	0.186	0.947	0.831	0.766	0.042	0.024	0.080
K562-low_92x	samples_total	4	0.444	0.114	0.216	0.050	0.301	0.915	0.746	0.660	0.113	0.078	0.173
K562_134x_D14	grnas	gRNA LFC	-0.382	0.971	0.990	0.918	0.995	0.137	0.010	0.005	0.992	0.988	0.996
K562-low_160x_D10_5	samples	gRNA LFC	-0.304	0.953	0.985	0.869	0.991	0.209	0.017	0.009	0.985	0.975	0.990
iPSC_150x	samples_total	2	0.469	0.082	0.202	0.029	0.368	0.921	0.724	0.594	0.105	0.078	0.133
K562_47x_D14	samples_total	Gene LFC	0.480	0.029	0.092	0.010	0.172	0.956	0.822	0.708	0.042	0.033	0.062
Plasmid_500x_5	samples	4	0.000	1.000	1.000	1.000	1.000	0.500	0.100	0.050	1.000	1.000	1.000
K562-low_25x_D14_5	samples	Gene LFC	0.230	0.433	0.644	0.198	0.764	0.724	0.318	0.207	0.499	0.431	0.601
K562-low_92x_3	samples	2	0.323	0.284	0.413	0.139	0.522	0.812	0.548	0.445	0.365	0.282	0.494
K562-low_180x_D14	samples_total	Gene LFC	0.457	0.066	0.152	0.019	0.238	0.935	0.763	0.635	0.059	0.047	0.101
K562_21x_D14_3	samples	gRNA LFC	-0.296	0.951	0.978	0.882	0.989	0.216	0.021	0.011	0.968	0.953	0.980
iPSC_100x_5	samples	1	0.359	0.240	0.509	0.081	0.665	0.827	0.448	0.294	0.297	0.241	0.373
iPSC_150x_D10_3	samples	Gene LFC	0.414	0.150	0.337	0.054	0.440	0.880	0.609	0.480	0.194	0.159	0.249
K562-low_55x_5	samples	4	0.326	0.268	0.418	0.132	0.526	0.814	0.541	0.440	0.361	0.274	0.473
K562_22x	grnas	2	0.469	0.069	0.166	0.032	0.249	0.935	0.789	0.698	0.081	0.050	0.109
K562_21x_3	samples	1	0.322	0.284	0.571	0.097	0.759	0.803	0.389	0.235	0.320	0.276	0.374
K562-low_45x_D14_3	samples	Gene LFC	0.307	0.306	0.499	0.128	0.651	0.794	0.438	0.316	0.369	0.319	0.438
K562-low_90x_D10_5	samples	Gene LFC	0.374	0.211	0.365	0.069	0.535	0.856	0.557	0.421	0.254	0.203	0.316
iPSC_100x_D18	grnas	gRNA LFC	-0.295	0.964	0.988	0.873	0.993	0.219	0.012	0.007	0.971	0.954	0.980
K562_22x_D14_3	samples	Gene LFC	0.418	0.135	0.299	0.035	0.434	0.895	0.629	0.490	0.175	0.134	0.228
K562-low_30x_D10_5	samples	gRNA LFC	-0.164	0.890	0.961	0.712	0.981	0.342	0.039	0.019	0.919	0.897	0.943
K562_51x_D14_5	samples	Gene LFC	0.458	0.081	0.211	0.022	0.311	0.925	0.717	0.594	0.108	0.083	0.155
K562-low_30x_5	samples	1	0.160	0.526	0.719	0.293	0.835	0.652	0.252	0.159	0.618	0.541	0.684
K562-low_180x	samples_total	1	0.392	0.157	0.346	0.072	0.485	0.867	0.605	0.481	0.194	0.164	0.277
K562-low_92x_D10_5	samples	gRNA LFC	-0.266	0.929	0.974	0.823	0.990	0.242	0.024	0.010	0.976	0.958	0.984
K562-low_120x	grnas	1	0.392	0.176	0.369	0.076	0.518	0.859	0.577	0.451	0.214	0.174	0.314
Plasmid_500x_Pre_3	samples	gRNA LFC	-0.000	0.999	0.999	0.999	0.999	0.500	0.099	0.049	1.000	1.000	1.000
K562-low_45x_3	samples	2	0.272	0.343	0.526	0.172	0.638	0.765	0.433	0.330	0.452	0.379	0.551
K562_21x_5	samples	4	0.434	0.132	0.282	0.050	0.378	0.901	0.683	0.565	0.142	0.110	0.220
K562-low_90x	samples_total	2	0.409	0.166	0.289	0.078	0.396	0.878	0.658	0.547	0.177	0.125	0.282
K562-low_130x_D14	samples_total	Gene LFC	0.452	0.070	0.195	0.018	0.287	0.930	0.735	0.604	0.092	0.060	0.127
K562_51x	grnas	4	0.527	0.032	0.062	0.012	0.088	0.971	0.899	0.846	0.022	0.013	0.033
K562-low_180x_D10_3	samples	Gene LFC	0.414	0.141	0.282	0.060	0.377	0.887	0.654	0.537	0.177	0.125	0.243
K562-low_90x_D10_3	samples	gRNA LFC	-0.278	0.937	0.973	0.834	0.988	0.238	0.026	0.013	0.976	0.961	0.985
K562-low_25x	samples_total	2	0.283	0.327	0.501	0.186	0.616	0.769	0.456	0.352	0.470	0.385	0.578
K562-low_130x	samples_total	2	0.442	0.126	0.245	0.047	0.349	0.906	0.708	0.602	0.124	0.096	0.200
K562-low_130x_5	samples	2	0.376	0.208	0.358	0.092	0.484	0.851	0.594	0.481	0.276	0.192	0.375
K562-low_130x_D14	grnas	gRNA LFC	-0.274	0.938	0.981	0.827	0.992	0.237	0.021	0.009	0.977	0.965	0.986
iPSC_100x_D12_3	samples	gRNA LFC	-0.325	0.955	0.977	0.895	0.993	0.192	0.021	0.010	0.978	0.970	0.984
K562_21x_D14_5	samples	Gene LFC	0.399	0.147	0.324	0.041	0.491	0.885	0.615	0.465	0.173	0.136	0.231
K562-low_160x_D10	samples_total	Gene LFC	0.460	0.089	0.170	0.025	0.268	0.928	0.745	0.622	0.067	0.055	0.126
iPSC_100x_D12_3	samples	Gene LFC	0.444	0.110	0.245	0.028	0.412	0.911	0.674	0.539	0.143	0.098	0.182
K562-low_180x_D10	grnas	gRNA LFC	-0.269	0.940	0.982	0.827	0.990	0.240	0.020	0.009	0.982	0.973	0.990
K562_134x	grnas	4	0.535	0.018	0.051	0.007	0.081	0.978	0.918	0.873	0.014	0.010	0.021
Plasmid_500x_3	samples	2	0.000	1.000	1.000	1.000	1.000	0.500	0.100	0.050	1.000	1.000	1.000
K562-low_55x	grnas	4	0.414	0.142	0.261	0.072	0.412	0.891	0.683	0.582	0.176	0.111	0.229
K562_47x_3	samples	4	0.482	0.062	0.130	0.018	0.249	0.947	0.815	0.727	0.065	0.050	0.090
K562-low_25x_5	samples	1	0.177	0.519	0.734	0.269	0.841	0.664	0.243	0.152	0.603	0.534	0.692
iPSC_150x_3	samples	1	0.373	0.188	0.410	0.097	0.549	0.847	0.539	0.393	0.231	0.190	0.329
K562_51x_5	samples	4	0.485	0.084	0.174	0.023	0.239	0.937	0.779	0.684	0.075	0.050	0.123
K562-low_120x	samples_total	2	0.460	0.088	0.216	0.034	0.312	0.921	0.739	0.639	0.109	0.078	0.157
K562-low_160x_D14	grnas	Gene LFC	0.466	0.048	0.145	0.022	0.277	0.938	0.762	0.628	0.072	0.052	0.096
K562-low_90x_D14	samples_total	Gene LFC	0.432	0.095	0.232	0.037	0.400	0.909	0.678	0.530	0.132	0.083	0.161
K562-low_90x_5	samples	1	0.273	0.379	0.585	0.184	0.691	0.755	0.395	0.285	0.491	0.406	0.550
K562-low_45x	samples_total	1	0.286	0.344	0.553	0.151	0.700	0.775	0.412	0.291	0.423	0.354	0.501
K562_51x	samples_total	1	0.432	0.122	0.257	0.038	0.382	0.905	0.682	0.562	0.148	0.104	0.203
K562-low_55x_D10_5	samples	gRNA LFC	-0.220	0.906	0.965	0.777	0.987	0.286	0.032	0.014	0.967	0.950	0.979
K562-low_160x_5	samples	2	0.386	0.182	0.343	0.079	0.478	0.861	0.602	0.494	0.239	0.194	0.296
K562-low_90x_D14	grnas	Gene LFC	0.432	0.098	0.235	0.038	0.405	0.909	0.678	0.529	0.131	0.085	0.162
K562-low_160x_D10	grnas	Gene LFC	0.461	0.082	0.170	0.026	0.283	0.928	0.745	0.622	0.070	0.058	0.122
K562_47x	samples_total	4	0.512	0.032	0.081	0.007	0.123	0.969	0.882	0.824	0.022	0.014	0.037
K562_51x_5	samples	2	0.448	0.109	0.239	0.045	0.324	0.911	0.718	0.618	0.127	0.093	0.191
Plasmid_500x	grnas	4	0.000	1.000	1.000	1.000	1.000	0.500	0.100	0.050	1.000	1.000	1.000
K562-low_55x	samples_total	1	0.288	0.318	0.556	0.159	0.656	0.778	0.429	0.311	0.428	0.338	0.527
K562-low_30x_D10_5	samples	Gene LFC	0.254	0.397	0.613	0.176	0.767	0.750	0.349	0.225	0.459	0.392	0.518
K562-low_25x_D14	grnas	gRNA LFC	-0.142	0.855	0.950	0.690	0.977	0.362	0.051	0.024	0.923	0.892	0.947
iPSC_100x_D18	grnas	Gene LFC	0.454	0.060	0.161	0.012	0.352	0.932	0.723	0.560	0.090	0.074	0.113
K562-low_160x_D14_3	samples	gRNA LFC	-0.297	0.944	0.984	0.847	0.989	0.217	0.019	0.010	0.981	0.968	0.988
K562_134x	samples_total	1	0.465	0.088	0.206	0.034	0.319	0.924	0.740	0.628	0.104	0.080	0.142
iPSC_100x	grnas	2	0.492	0.062	0.182	0.013	0.284	0.939	0.763	0.630	0.093	0.067	0.114
K562-low_45x	grnas	2	0.383	0.204	0.368	0.069	0.534	0.859	0.578	0.451	0.253	0.194	0.315
K562-low_92x_D10	samples_total	Gene LFC	0.436	0.100	0.242	0.035	0.333	0.910	0.689	0.564	0.140	0.086	0.184
K562-low_30x	samples_total	1	0.239	0.437	0.635	0.194	0.751	0.726	0.333	0.226	0.496	0.434	0.570
K562-low_30x_5	samples	2	0.237	0.416	0.595	0.211	0.683	0.726	0.389	0.294	0.512	0.457	0.608
K562-low_30x_D10	grnas	gRNA LFC	-0.168	0.890	0.960	0.721	0.982	0.338	0.041	0.020	0.926	0.902	0.950
K562-low_180x_D10	samples_total	Gene LFC	0.447	0.076	0.179	0.029	0.260	0.924	0.743	0.623	0.090	0.055	0.131
K562-low_180x_3	samples	4	0.426	0.142	0.240	0.072	0.355	0.894	0.703	0.601	0.140	0.095	0.225
K562_22x_5	samples	4	0.447	0.116	0.235	0.038	0.380	0.911	0.703	0.598	0.135	0.086	0.206
iPSC_100x_D12_5	samples	Gene LFC	0.448	0.082	0.217	0.021	0.424	0.919	0.687	0.526	0.108	0.090	0.151
K562_51x_D14	samples_total	Gene LFC	0.486	0.038	0.087	0.013	0.148	0.956	0.827	0.720	0.033	0.029	0.050
iPSC_100x	samples_total	4	0.494	0.045	0.176	0.016	0.279	0.944	0.777	0.664	0.079	0.064	0.122
iPSC_150x_5	samples	4	0.433	0.122	0.264	0.035	0.412	0.902	0.668	0.545	0.160	0.112	0.214
K562-low_180x_D10_5	samples	gRNA LFC	-0.306	0.947	0.983	0.860	0.991	0.206	0.017	0.010	0.986	0.979	0.990
K562-low_92x	grnas	2	0.435	0.151	0.249	0.053	0.364	0.897	0.698	0.588	0.137	0.100	0.251
K562-low_160x	grnas	2	0.487	0.076	0.152	0.021	0.267	0.936	0.774	0.666	0.075	0.059	0.102
iPSC_150x	grnas	4	0.512	0.032	0.103	0.009	0.196	0.962	0.845	0.761	0.050	0.033	0.067
K562-low_92x_5	samples	4	0.372	0.194	0.350	0.104	0.474	0.853	0.604	0.488	0.241	0.170	0.324
K562-low_25x_3	samples	1	0.183	0.453	0.716	0.251	0.850	0.677	0.274	0.162	0.594	0.504	0.712
K562-low_90x	samples_total	1	0.350	0.249	0.425	0.104	0.576	0.827	0.516	0.394	0.306	0.243	0.408
K562-low_120x_D10_5	samples	gRNA LFC	-0.306	0.959	0.986	0.860	0.994	0.203	0.015	0.007	0.986	0.978	0.993
K562-low_45x_D10_5	samples	Gene LFC	0.328	0.261	0.490	0.119	0.609	0.817	0.481	0.349	0.340	0.274	0.408
K562_21x_D14_3	samples	Gene LFC	0.412	0.135	0.314	0.048	0.465	0.888	0.619	0.474	0.167	0.141	0.231
K562_51x_D14_3	samples	gRNA LFC	-0.349	0.958	0.983	0.897	0.991	0.165	0.016	0.008	0.992	0.987	0.994
K562-low_30x_3	samples	2	0.235	0.381	0.515	0.227	0.638	0.734	0.442	0.346	0.564	0.455	0.684
K562-low_45x_D10	samples_total	Gene LFC	0.390	0.152	0.326	0.057	0.466	0.877	0.599	0.451	0.197	0.145	0.259
K562-low_25x	samples_total	1	0.243	0.440	0.653	0.206	0.787	0.725	0.324	0.211	0.506	0.451	0.570
K562-low_25x_D10	samples_total	Gene LFC	0.315	0.280	0.481	0.123	0.639	0.806	0.459	0.305	0.333	0.277	0.452
K562-low_130x	samples_total	1	0.379	0.204	0.372	0.085	0.544	0.850	0.575	0.441	0.261	0.190	0.352
K562_51x_3	samples	2	0.441	0.119	0.194	0.054	0.257	0.913	0.761	0.680	0.089	0.055	0.160
K562-low_45x_D10_5	samples	gRNA LFC	-0.220	0.918	0.975	0.786	0.986	0.287	0.028	0.013	0.957	0.937	0.971
K562-low_160x	samples_total	1	0.407	0.159	0.344	0.059	0.491	0.876	0.601	0.478	0.216	0.163	0.267
K562_21x	samples_total	1	0.392	0.187	0.356	0.057	0.519	0.868	0.576	0.434	0.224	0.171	0.301
K562-low_90x_D14_5	samples	gRNA LFC	-0.244	0.922	0.977	0.797	0.987	0.267	0.026	0.011	0.975	0.955	0.982
Plasmid_500x_3	samples	1	0.000	1.000	1.000	1.000	1.000	0.500	0.100	0.050	1.000	1.000	1.000
Plasmid_500x	samples_total	1	0.000	1.000	1.000	1.000	1.000	0.500	0.100	0.050	1.000	1.000	1.000
K562-low_30x_D10_3	samples	Gene LFC	0.271	0.359	0.594	0.145	0.683	0.764	0.378	0.256	0.411	0.358	0.492
K562-low_90x_D14_5	samples	Gene LFC	0.365	0.207	0.418	0.069	0.554	0.849	0.536	0.410	0.255	0.208	0.344
K562-low_55x_D14	grnas	Gene LFC	0.368	0.185	0.361	0.069	0.507	0.862	0.570	0.423	0.223	0.174	0.298
K562_21x_D14	grnas	gRNA LFC	-0.287	0.952	0.985	0.877	0.992	0.223	0.017	0.008	0.962	0.948	0.979
K562-low_25x_D14_5	samples	gRNA LFC	-0.141	0.860	0.953	0.690	0.977	0.364	0.048	0.022	0.920	0.887	0.944
K562_22x	grnas	4	0.507	0.035	0.094	0.016	0.145	0.963	0.873	0.812	0.029	0.017	0.048
K562-low_160x_D10_5	samples	Gene LFC	0.416	0.148	0.280	0.051	0.421	0.891	0.651	0.531	0.181	0.125	0.248
iPSC_150x	samples_total	4	0.489	0.054	0.135	0.016	0.233	0.947	0.807	0.717	0.063	0.049	0.093
iPSC_150x_D10	samples_total	Gene LFC	0.450	0.076	0.202	0.023	0.359	0.924	0.708	0.545	0.102	0.080	0.126
K562-low_30x	grnas	4	0.367	0.232	0.378	0.089	0.468	0.848	0.586	0.491	0.290	0.224	0.374
iPSC_150x_D13_3	samples	gRNA LFC	-0.323	0.952	0.976	0.881	0.987	0.197	0.022	0.013	0.975	0.967	0.982
K562_22x_3	samples	1	0.305	0.294	0.529	0.121	0.725	0.795	0.408	0.266	0.374	0.312	0.427
K562-low_160x_5	samples	1	0.333	0.297	0.526	0.104	0.628	0.807	0.451	0.333	0.356	0.296	0.420
K562_134x_5	samples	2	0.470	0.067	0.169	0.037	0.254	0.933	0.786	0.689	0.071	0.051	0.116
K562_47x	samples_total	2	0.478	0.070	0.142	0.021	0.214	0.941	0.801	0.713	0.053	0.042	0.094
K562-low_25x_D14	grnas	Gene LFC	0.292	0.311	0.566	0.135	0.686	0.782	0.397	0.265	0.388	0.322	0.469
iPSC_150x_D17	samples_total	Gene LFC	0.461	0.059	0.150	0.015	0.342	0.933	0.729	0.567	0.074	0.067	0.099
K562_47x	grnas	1	0.426	0.143	0.271	0.046	0.385	0.896	0.676	0.574	0.179	0.116	0.228
K562-low_55x	samples_total	2	0.338	0.271	0.422	0.125	0.507	0.824	0.545	0.450	0.327	0.276	0.421
iPSC_100x_D18_3	samples	gRNA LFC	-0.305	0.959	0.985	0.871	0.992	0.211	0.015	0.009	0.975	0.967	0.982
K562_134x	samples_total	2	0.513	0.045	0.101	0.012	0.169	0.961	0.859	0.794	0.030	0.021	0.055
K562-low_30x_D10	grnas	Gene LFC	0.321	0.282	0.453	0.107	0.585	0.822	0.487	0.349	0.334	0.280	0.410
K562-low_45x_D14	samples_total	Gene LFC	0.370	0.192	0.356	0.060	0.493	0.860	0.568	0.432	0.244	0.188	0.331
K562_51x	grnas	2	0.512	0.048	0.092	0.019	0.172	0.956	0.855	0.777	0.042	0.025	0.064
K562_22x_D14	grnas	gRNA LFC	-0.291	0.958	0.987	0.875	0.995	0.220	0.013	0.006	0.965	0.952	0.975
K562-low_180x_D10_3	samples	gRNA LFC	-0.298	0.941	0.978	0.846	0.992	0.215	0.021	0.010	0.989	0.981	0.993
K562-low_160x_3	samples	2	0.401	0.163	0.317	0.082	0.412	0.874	0.652	0.547	0.183	0.146	0.278
K562_51x_5	samples	1	0.358	0.229	0.468	0.087	0.657	0.831	0.477	0.320	0.279	0.227	0.346
K562-low_180x_5	samples	1	0.288	0.347	0.543	0.165	0.634	0.772	0.432	0.329	0.433	0.358	0.534
K562-low_92x_D10	grnas	gRNA LFC	-0.262	0.930	0.975	0.822	0.987	0.248	0.026	0.013	0.973	0.964	0.983
K562-low_90x_D10	grnas	Gene LFC	0.437	0.092	0.249	0.029	0.346	0.912	0.685	0.538	0.123	0.099	0.161
K562-low_90x_D10	grnas	gRNA LFC	-0.251	0.926	0.972	0.805	0.989	0.259	0.026	0.012	0.972	0.963	0.983
K562_21x_5	samples	2	0.408	0.174	0.334	0.054	0.446	0.881	0.631	0.520	0.211	0.157	0.275
Plasmid_500x_Pre_3	samples	Gene LFC	-0.001	0.996	0.996	0.996	0.996	0.499	0.098	0.048	1.000	1.000	1.000
K562-low_160x_D14	samples_total	Gene LFC	0.466	0.048	0.144	0.022	0.280	0.938	0.762	0.629	0.072	0.052	0.096
K562-low_55x_3	samples	4	0.335	0.264	0.419	0.132	0.562	0.818	0.529	0.406	0.331	0.267	0.452
K562-low_30x_D14	samples_total	Gene LFC	0.301	0.299	0.472	0.117	0.623	0.806	0.463	0.323	0.363	0.309	0.441
K562-low_120x_5	samples	4	0.420	0.117	0.265	0.056	0.415	0.896	0.682	0.554	0.140	0.105	0.186
K562_134x	grnas	2	0.525	0.032	0.082	0.013	0.142	0.965	0.876	0.813	0.022	0.013	0.043
K562_21x	grnas	4	0.489	0.051	0.098	0.023	0.164	0.956	0.856	0.792	0.035	0.023	0.064
K562-low_92x_5	samples	1	0.265	0.344	0.619	0.194	0.731	0.749	0.376	0.252	0.471	0.371	0.593
K562-low_180x	grnas	4	0.492	0.059	0.129	0.018	0.180	0.950	0.834	0.766	0.042	0.031	0.069
K562_21x_D14_5	samples	gRNA LFC	-0.282	0.953	0.989	0.877	0.994	0.227	0.013	0.006	0.956	0.942	0.974
K562-low_90x_D10	samples_total	Gene LFC	0.437	0.092	0.249	0.029	0.343	0.912	0.685	0.538	0.124	0.099	0.160
Yusa	Yusa	All_pretrained	0.558	0.023	0.045	0.009	0.073	0.977	0.923	0.880	0.015	0.013	0.017
K562-low_120x_3	samples	2	0.400	0.169	0.320	0.079	0.437	0.870	0.636	0.525	0.206	0.151	0.272
K562-low_130x_D10	grnas	gRNA LFC	-0.297	0.944	0.985	0.848	0.992	0.216	0.018	0.008	0.982	0.974	0.989
K562-low_55x_D14	grnas	gRNA LFC	-0.190	0.895	0.965	0.740	0.982	0.316	0.037	0.018	0.950	0.927	0.965
Plasmid_500x	samples_total	2	0.000	1.000	1.000	1.000	1.000	0.500	0.100	0.050	1.000	1.000	1.000
iPSC_150x_D10	grnas	gRNA LFC	-0.232	0.952	0.988	0.788	0.995	0.276	0.014	0.006	0.965	0.948	0.977
K562-low_30x_D10_3	samples	gRNA LFC	-0.172	0.887	0.959	0.729	0.977	0.334	0.043	0.021	0.932	0.911	0.954
K562-low_180x_D10	grnas	Gene LFC	0.446	0.076	0.185	0.031	0.268	0.924	0.743	0.623	0.090	0.057	0.130
iPSC_150x_D17_3	samples	Gene LFC	0.444	0.098	0.224	0.029	0.397	0.914	0.693	0.547	0.114	0.083	0.156
K562_134x_3	samples	4	0.513	0.037	0.084	0.015	0.129	0.964	0.879	0.819	0.021	0.017	0.038
K562-low_130x_D10_5	samples	Gene LFC	0.419	0.142	0.254	0.053	0.428	0.892	0.668	0.542	0.142	0.103	0.236
K562-low_92x	samples_total	1	0.344	0.257	0.444	0.101	0.559	0.827	0.515	0.401	0.319	0.263	0.388
K562-low_30x_D14_5	samples	gRNA LFC	-0.148	0.865	0.950	0.693	0.972	0.356	0.053	0.027	0.921	0.898	0.947
Plasmid_500x	grnas	2	0.000	1.000	1.000	1.000	1.000	0.500	0.100	0.050	1.000	1.000	1.000
iPSC_150x_D13	grnas	gRNA LFC	-0.294	0.958	0.987	0.863	0.994	0.219	0.015	0.007	0.969	0.957	0.980
Plasmid_500x_5	samples	1	0.000	1.000	1.000	1.000	1.000	0.500	0.100	0.050	1.000	1.000	1.000
K562-low_92x_3	samples	1	0.273	0.349	0.544	0.160	0.644	0.768	0.421	0.312	0.437	0.374	0.529
K562_22x_3	samples	2	0.401	0.173	0.302	0.057	0.411	0.880	0.634	0.513	0.203	0.132	0.298
K562-low_45x_5	samples	1	0.205	0.456	0.656	0.254	0.747	0.697	0.325	0.227	0.574	0.504	0.653
K562-low_25x_D10_3	samples	Gene LFC	0.249	0.402	0.654	0.164	0.777	0.738	0.331	0.211	0.451	0.401	0.519
K562-low_25x_D10_5	samples	gRNA LFC	-0.164	0.885	0.959	0.710	0.980	0.342	0.041	0.018	0.922	0.903	0.949
iPSC_100x_5	samples	2	0.414	0.154	0.331	0.050	0.529	0.879	0.597	0.462	0.204	0.170	0.251
K562-low_55x_5	samples	1	0.203	0.460	0.635	0.249	0.744	0.695	0.339	0.239	0.617	0.499	0.707
K562-low_130x	grnas	1	0.365	0.243	0.394	0.103	0.535	0.836	0.559	0.443	0.319	0.234	0.411
K562-low_130x_D10	samples_total	Gene LFC	0.456	0.078	0.164	0.026	0.264	0.930	0.762	0.643	0.078	0.054	0.110
K562-low_90x_D10_5	samples	gRNA LFC	-0.256	0.930	0.976	0.814	0.992	0.254	0.024	0.010	0.977	0.962	0.985
K562-low_25x_D10_3	samples	gRNA LFC	-0.157	0.884	0.953	0.705	0.971	0.349	0.046	0.025	0.912	0.893	0.943
K562-low_25x	grnas	1	0.237	0.412	0.612	0.210	0.710	0.720	0.362	0.265	0.521	0.449	0.663
K562_21x_3	samples	2	0.394	0.169	0.327	0.066	0.450	0.875	0.621	0.501	0.204	0.154	0.282
iPSC_100x_3	samples	1	0.355	0.234	0.465	0.085	0.584	0.833	0.495	0.353	0.311	0.222	0.367
iPSC_150x	grnas	2	0.505	0.048	0.135	0.009	0.239	0.948	0.795	0.682	0.064	0.050	0.088
K562-low_130x_3	samples	1	0.314	0.310	0.488	0.132	0.576	0.800	0.479	0.383	0.378	0.298	0.467
iPSC_100x_D12_5	samples	gRNA LFC	-0.331	0.981	0.994	0.908	0.997	0.187	0.006	0.003	0.970	0.959	0.982
K562-low_90x	grnas	1	0.350	0.257	0.431	0.107	0.578	0.823	0.512	0.390	0.329	0.259	0.404
K562-low_30x_5	samples	4	0.266	0.361	0.513	0.196	0.660	0.754	0.428	0.308	0.488	0.425	0.559
K562_51x_D14_5	samples	gRNA LFC	-0.341	0.966	0.992	0.903	0.996	0.178	0.010	0.005	0.980	0.973	0.986
K562-low_180x_3	samples	2	0.396	0.174	0.299	0.095	0.396	0.872	0.655	0.552	0.207	0.141	0.292
K562_22x_5	samples	2	0.394	0.182	0.340	0.069	0.438	0.871	0.625	0.522	0.234	0.171	0.316
K562-low_92x_D14	samples_total	Gene LFC	0.423	0.119	0.270	0.041	0.389	0.903	0.666	0.523	0.135	0.111	0.188
K562-low_120x	grnas	2	0.480	0.082	0.196	0.029	0.283	0.930	0.760	0.662	0.096	0.072	0.142
K562_51x	samples_total	2	0.496	0.063	0.120	0.028	0.173	0.949	0.837	0.771	0.042	0.029	0.061
K562_21x_5	samples	1	0.298	0.343	0.653	0.100	0.787	0.779	0.321	0.195	0.350	0.320	0.401
K562-low_160x	grnas	4	0.501	0.041	0.116	0.012	0.186	0.956	0.831	0.748	0.050	0.038	0.068
iPSC_150x_D13	samples_total	Gene LFC	0.455	0.057	0.173	0.015	0.324	0.931	0.727	0.570	0.079	0.064	0.115
K562-low_25x_D10	grnas	Gene LFC	0.314	0.279	0.487	0.128	0.642	0.805	0.458	0.304	0.333	0.285	0.457
iPSC_150x_D17	grnas	gRNA LFC	-0.287	0.952	0.983	0.863	0.990	0.225	0.017	0.009	0.965	0.955	0.975
K562_134x	grnas	1	0.471	0.082	0.168	0.037	0.293	0.925	0.761	0.654	0.087	0.068	0.121
K562-low_120x_D10_5	samples	Gene LFC	0.411	0.130	0.274	0.050	0.391	0.896	0.671	0.554	0.162	0.113	0.228
K562-low_55x	grnas	1	0.270	0.346	0.518	0.204	0.625	0.761	0.445	0.347	0.508	0.430	0.616
K562_21x_D14	samples_total	Gene LFC	0.449	0.063	0.151	0.021	0.298	0.933	0.748	0.609	0.081	0.061	0.103
K562_47x_3	samples	1	0.350	0.213	0.428	0.107	0.588	0.835	0.525	0.381	0.268	0.226	0.386
K562-low_25x_5	samples	4	0.267	0.337	0.547	0.198	0.647	0.753	0.424	0.316	0.498	0.406	0.603
K562-low_55x_D10_3	samples	gRNA LFC	-0.223	0.917	0.972	0.783	0.986	0.282	0.030	0.015	0.964	0.946	0.974
K562-low_130x_5	samples	1	0.295	0.326	0.524	0.166	0.672	0.775	0.438	0.318	0.440	0.368	0.528
K562_21x	grnas	2	0.468	0.079	0.172	0.031	0.236	0.935	0.788	0.709	0.075	0.043	0.123
K562-low_90x_5	samples	4	0.390	0.208	0.375	0.075	0.475	0.858	0.584	0.475	0.261	0.197	0.309
K562-low_180x_D14_3	samples	Gene LFC	0.419	0.139	0.255	0.060	0.377	0.895	0.676	0.547	0.133	0.102	0.232
iPSC_150x_D10	grnas	Gene LFC	0.451	0.065	0.201	0.023	0.346	0.924	0.708	0.545	0.102	0.081	0.125
K562-low_180x	samples_total	2	0.460	0.092	0.201	0.043	0.270	0.922	0.757	0.666	0.102	0.064	0.146
K562_22x	samples_total	4	0.502	0.048	0.126	0.012	0.185	0.957	0.839	0.765	0.041	0.025	0.084
iPSC_150x_3	samples	4	0.462	0.092	0.192	0.043	0.321	0.922	0.747	0.643	0.095	0.068	0.143
K562_47x_5	samples	4	0.467	0.098	0.176	0.028	0.270	0.929	0.766	0.675	0.074	0.060	0.131
K562_134x_5	samples	4	0.496	0.043	0.110	0.023	0.169	0.956	0.851	0.779	0.038	0.029	0.061
K562-low_30x_D14_5	samples	Gene LFC	0.231	0.400	0.620	0.195	0.758	0.732	0.348	0.228	0.496	0.442	0.558
K562-low_120x	samples_total	1	0.396	0.193	0.362	0.062	0.490	0.866	0.597	0.476	0.214	0.171	0.323
K562-low_92x_D10_3	samples	Gene LFC	0.386	0.161	0.353	0.073	0.500	0.862	0.573	0.439	0.223	0.184	0.268
iPSC_150x_D17_3	samples	gRNA LFC	-0.331	0.961	0.980	0.893	0.992	0.188	0.019	0.010	0.974	0.969	0.981
K562-low_55x_D14	samples_total	Gene LFC	0.368	0.183	0.364	0.067	0.509	0.863	0.570	0.424	0.224	0.177	0.294
K562-low_160x_D14	grnas	gRNA LFC	-0.284	0.947	0.983	0.839	0.991	0.227	0.017	0.009	0.976	0.966	0.986
Plasmid_500x	grnas	1	0.000	1.000	1.000	1.000	1.000	0.500	0.100	0.050	1.000	1.000	1.000
K562_21x_D14	grnas	Gene LFC	0.449	0.065	0.154	0.019	0.298	0.933	0.748	0.610	0.080	0.060	0.102
K562-low_160x_D10	grnas	gRNA LFC	-0.281	0.935	0.980	0.835	0.991	0.232	0.021	0.010	0.981	0.969	0.989
K562-low_92x_D14	grnas	gRNA LFC	-0.229	0.915	0.972	0.781	0.988	0.278	0.030	0.013	0.968	0.954	0.979
K562-low_55x	samples_total	4	0.400	0.182	0.286	0.078	0.412	0.879	0.659	0.556	0.216	0.126	0.286
K562-low_45x	samples_total	2	0.332	0.240	0.431	0.126	0.578	0.819	0.514	0.392	0.310	0.243	0.449
iPSC_150x_D13	grnas	Gene LFC	0.455	0.056	0.170	0.015	0.317	0.931	0.727	0.572	0.081	0.064	0.115
K562-low_30x	grnas	2	0.320	0.293	0.440	0.138	0.541	0.808	0.525	0.434	0.381	0.318	0.463
K562-low_90x_D14	grnas	gRNA LFC	-0.241	0.922	0.976	0.794	0.988	0.271	0.027	0.012	0.966	0.954	0.977
K562_134x	samples_total	4	0.530	0.026	0.059	0.006	0.089	0.976	0.908	0.861	0.018	0.010	0.028
K562-low_45x_3	samples	1	0.225	0.429	0.649	0.218	0.771	0.717	0.323	0.222	0.524	0.454	0.594
Plasmid_500x_Pre	samples_total	Gene LFC	-0.003	0.996	0.996	0.996	0.996	0.497	0.094	0.044	1.000	1.000	1.000
K562-low_45x_5	samples	2	0.229	0.403	0.597	0.236	0.688	0.722	0.384	0.280	0.567	0.473	0.641
K562-low_160x_D14_3	samples	Gene LFC	0.424	0.133	0.296	0.035	0.431	0.897	0.647	0.522	0.169	0.129	0.211
K562-low_55x_D14_3	samples	gRNA LFC	-0.198	0.902	0.963	0.758	0.982	0.307	0.036	0.018	0.945	0.927	0.964
K562_47x_D14_5	samples	Gene LFC	0.444	0.098	0.210	0.032	0.314	0.919	0.718	0.591	0.113	0.079	0.142
K562-low_120x_D14	grnas	Gene LFC	0.475	0.059	0.145	0.013	0.233	0.941	0.771	0.642	0.068	0.048	0.095
K562-low_130x	grnas	2	0.449	0.116	0.249	0.032	0.352	0.913	0.717	0.621	0.141	0.100	0.187
iPSC_100x_D18	samples_total	Gene LFC	0.453	0.057	0.170	0.012	0.365	0.932	0.721	0.555	0.089	0.073	0.112
K562-low_130x_D14_5	samples	Gene LFC	0.399	0.160	0.336	0.056	0.466	0.880	0.608	0.477	0.204	0.157	0.268
K562-low_160x_3	samples	4	0.446	0.123	0.240	0.051	0.356	0.907	0.711	0.606	0.130	0.099	0.197
K562-low_25x	grnas	2	0.290	0.348	0.509	0.177	0.601	0.774	0.463	0.364	0.445	0.355	0.561
K562-low_45x	grnas	1	0.316	0.310	0.525	0.125	0.641	0.797	0.453	0.336	0.370	0.304	0.458
K562-low_30x_D14_3	samples	Gene LFC	0.260	0.372	0.570	0.174	0.691	0.754	0.386	0.261	0.463	0.392	0.571
K562-low_130x_3	samples	2	0.364	0.208	0.367	0.109	0.457	0.845	0.592	0.493	0.265	0.207	0.363
K562-low_30x	samples_total	2	0.305	0.302	0.512	0.135	0.600	0.793	0.474	0.371	0.396	0.316	0.480
K562-low_90x	grnas	2	0.434	0.135	0.299	0.050	0.402	0.893	0.668	0.556	0.159	0.127	0.211
K562-low_55x_3	samples	2	0.270	0.353	0.532	0.179	0.595	0.762	0.446	0.356	0.449	0.385	0.578
K562-low_180x_3	samples	1	0.348	0.237	0.428	0.106	0.544	0.829	0.542	0.423	0.293	0.232	0.398
K562-low_92x_D14_3	samples	Gene LFC	0.374	0.202	0.391	0.067	0.519	0.854	0.557	0.430	0.252	0.198	0.339
K562-low_130x_D14_3	samples	gRNA LFC	-0.272	0.936	0.983	0.829	0.993	0.237	0.020	0.008	0.978	0.970	0.987
K562-low_90x_3	samples	1	0.289	0.335	0.513	0.169	0.685	0.774	0.430	0.306	0.442	0.366	0.542
K562-low_92x	grnas	1	0.350	0.243	0.409	0.116	0.535	0.829	0.546	0.437	0.299	0.242	0.401
K562_47x_D14_3	samples	gRNA LFC	-0.345	0.964	0.987	0.895	0.993	0.172	0.014	0.007	0.985	0.980	0.990
K562_47x_D14	grnas	Gene LFC	0.479	0.031	0.089	0.012	0.173	0.955	0.821	0.707	0.043	0.033	0.061
K562-low_55x_5	samples	2	0.254	0.371	0.521	0.233	0.632	0.744	0.435	0.343	0.551	0.450	0.640
K562_21x	samples_total	4	0.495	0.054	0.139	0.019	0.205	0.949	0.819	0.732	0.051	0.035	0.091
Plasmid_500x_Pre_5	samples	gRNA LFC	-0.001	1.000	1.000	1.000	1.000	0.499	0.099	0.049	1.000	1.000	1.000
K562_22x_D14_5	samples	Gene LFC	0.406	0.135	0.327	0.041	0.474	0.889	0.614	0.478	0.182	0.151	0.239
K562-low_120x_5	samples	2	0.379	0.204	0.334	0.087	0.449	0.857	0.613	0.503	0.256	0.174	0.341
K562-low_130x_D14	grnas	Gene LFC	0.452	0.075	0.194	0.021	0.289	0.930	0.736	0.604	0.094	0.064	0.122
K562-low_160x_D10_3	samples	gRNA LFC	-0.314	0.950	0.980	0.854	0.990	0.205	0.020	0.010	0.981	0.974	0.990
iPSC_150x_5	samples	2	0.409	0.166	0.355	0.050	0.515	0.872	0.590	0.453	0.213	0.167	0.294
Plasmid_500x	samples_total	4	0.000	1.000	1.000	1.000	1.000	0.500	0.100	0.050	1.000	1.000	1.000
K562-low_30x_3	samples	1	0.203	0.451	0.663	0.253	0.765	0.694	0.317	0.213	0.592	0.504	0.683
K562-low_180x	grnas	2	0.480	0.072	0.150	0.032	0.224	0.935	0.795	0.709	0.059	0.044	0.095
K562-low_55x_D10	grnas	gRNA LFC	-0.221	0.910	0.968	0.782	0.986	0.284	0.031	0.015	0.964	0.949	0.976
K562_51x_3	samples	1	0.366	0.221	0.374	0.078	0.554	0.850	0.572	0.434	0.284	0.186	0.364
K562_134x_3	samples	2	0.490	0.069	0.125	0.037	0.191	0.942	0.831	0.755	0.045	0.030	0.076
K562-low_45x_D14_5	samples	Gene LFC	0.302	0.330	0.547	0.113	0.669	0.793	0.427	0.294	0.375	0.316	0.445
K562_22x_D14	samples_total	Gene LFC	0.458	0.051	0.166	0.010	0.274	0.938	0.749	0.617	0.082	0.058	0.110
K562-low_120x_D10_3	samples	Gene LFC	0.437	0.126	0.267	0.044	0.372	0.897	0.661	0.537	0.163	0.113	0.214
K562_51x_D14_3	samples	Gene LFC	0.460	0.089	0.169	0.021	0.260	0.929	0.760	0.656	0.088	0.055	0.115
K562-low_120x_D14_3	samples	gRNA LFC	-0.310	0.953	0.979	0.857	0.986	0.208	0.019	0.013	0.983	0.976	0.990
iPSC_100x	grnas	1	0.424	0.150	0.344	0.041	0.484	0.883	0.599	0.466	0.198	0.167	0.249
K562-low_160x	samples_total	4	0.493	0.054	0.150	0.021	0.233	0.946	0.803	0.709	0.067	0.043	0.098
K562-low_120x_3	samples	4	0.442	0.123	0.251	0.048	0.377	0.900	0.692	0.586	0.149	0.102	0.198
K562-low_120x_D14_3	samples	Gene LFC	0.446	0.104	0.262	0.038	0.390	0.908	0.678	0.541	0.132	0.106	0.181
iPSC_150x	samples_total	1	0.413	0.143	0.371	0.047	0.569	0.877	0.569	0.398	0.193	0.150	0.244
iPSC_150x_D17_5	samples	Gene LFC	0.414	0.141	0.337	0.040	0.518	0.888	0.594	0.435	0.184	0.141	0.228
K562-low_45x_D14_5	samples	gRNA LFC	-0.191	0.893	0.957	0.744	0.979	0.313	0.044	0.022	0.955	0.930	0.967
K562-low_45x_D10_3	samples	Gene LFC	0.323	0.286	0.485	0.126	0.597	0.807	0.467	0.350	0.366	0.302	0.441
K562-low_130x_D10	grnas	Gene LFC	0.456	0.076	0.166	0.026	0.265	0.930	0.761	0.642	0.078	0.054	0.111
K562_134x_D14	grnas	Gene LFC	0.501	0.022	0.062	0.003	0.122	0.967	0.858	0.763	0.024	0.022	0.037
K562-low_180x_D14_5	samples	gRNA LFC	-0.279	0.939	0.977	0.837	0.991	0.232	0.022	0.011	0.978	0.967	0.986
iPSC_150x_D13_3	samples	Gene LFC	0.435	0.114	0.258	0.040	0.389	0.903	0.668	0.532	0.150	0.103	0.195
K562-low_92x_D14_5	samples	gRNA LFC	-0.229	0.907	0.965	0.788	0.986	0.278	0.034	0.016	0.966	0.951	0.982
iPSC_100x_D12	grnas	gRNA LFC	-0.322	0.967	0.987	0.895	0.995	0.194	0.013	0.006	0.975	0.965	0.984
K562_22x_3	samples	4	0.449	0.103	0.232	0.040	0.304	0.918	0.730	0.629	0.121	0.081	0.164
iPSC_100x_3	samples	2	0.419	0.138	0.280	0.053	0.396	0.890	0.664	0.549	0.181	0.116	0.236
K562-low_92x_D14	grnas	Gene LFC	0.425	0.116	0.286	0.034	0.358	0.904	0.668	0.524	0.131	0.114	0.198
K562-low_92x_5	samples	2	0.336	0.240	0.411	0.130	0.550	0.815	0.527	0.406	0.320	0.236	0.448
K562-low_180x_D10_5	samples	Gene LFC	0.405	0.154	0.295	0.057	0.405	0.883	0.647	0.537	0.183	0.142	0.261
iPSC_100x_5	samples	4	0.442	0.126	0.287	0.026	0.437	0.903	0.648	0.521	0.174	0.127	0.232
K562-low_55x_D14_3	samples	Gene LFC	0.314	0.282	0.528	0.117	0.664	0.802	0.428	0.295	0.351	0.283	0.439
K562_47x	grnas	2	0.505	0.059	0.111	0.016	0.150	0.954	0.842	0.769	0.034	0.030	0.050
K562_21x_3	samples	4	0.449	0.098	0.230	0.040	0.343	0.912	0.710	0.596	0.122	0.093	0.186
K562-low_120x	grnas	4	0.498	0.050	0.132	0.016	0.196	0.954	0.830	0.755	0.045	0.034	0.086
K562-low_55x_D10	samples_total	Gene LFC	0.389	0.155	0.320	0.054	0.434	0.878	0.609	0.470	0.201	0.147	0.257
K562-low_130x_D14_3	samples	Gene LFC	0.403	0.145	0.315	0.053	0.452	0.883	0.627	0.488	0.180	0.125	0.246
K562-low_92x_D14_3	samples	gRNA LFC	-0.246	0.920	0.974	0.804	0.989	0.262	0.027	0.013	0.972	0.954	0.982
K562-low_55x_3	samples	1	0.234	0.400	0.628	0.212	0.741	0.730	0.360	0.241	0.514	0.446	0.604
K562-low_90x_D14_3	samples	Gene LFC	0.375	0.223	0.400	0.065	0.545	0.853	0.547	0.409	0.280	0.205	0.329
K562_51x_D14	grnas	Gene LFC	0.486	0.040	0.085	0.013	0.152	0.956	0.827	0.721	0.033	0.029	0.053
K562_51x	grnas	1	0.449	0.113	0.212	0.037	0.324	0.913	0.721	0.613	0.114	0.078	0.174
K562-low_180x_5	samples	2	0.380	0.196	0.334	0.092	0.475	0.858	0.612	0.498	0.247	0.173	0.322
K562-low_90x_3	samples	2	0.351	0.245	0.390	0.120	0.525	0.831	0.563	0.451	0.317	0.243	0.438
K562-low_25x_D14_3	samples	gRNA LFC	-0.143	0.851	0.948	0.690	0.977	0.360	0.053	0.025	0.923	0.900	0.948
K562-low_120x_D14	samples_total	Gene LFC	0.474	0.057	0.145	0.013	0.229	0.941	0.770	0.641	0.070	0.049	0.092
iPSC_150x_D17	grnas	Gene LFC	0.462	0.054	0.155	0.015	0.314	0.934	0.736	0.582	0.073	0.062	0.102
K562-low_120x_5	samples	1	0.316	0.284	0.500	0.131	0.646	0.794	0.458	0.336	0.388	0.308	0.461
K562_21x	grnas	1	0.405	0.181	0.321	0.071	0.459	0.875	0.626	0.508	0.214	0.151	0.297
K562-low_25x_5	samples	2	0.226	0.434	0.606	0.236	0.694	0.716	0.373	0.276	0.582	0.457	0.660
K562_22x	samples_total	2	0.461	0.082	0.180	0.031	0.289	0.930	0.770	0.674	0.089	0.062	0.129
iPSC_150x_3	samples	2	0.429	0.125	0.252	0.062	0.380	0.892	0.682	0.558	0.130	0.103	0.217
K562-low_180x	grnas	1	0.407	0.159	0.309	0.072	0.437	0.878	0.654	0.541	0.181	0.126	0.270
K562_134x_3	samples	1	0.434	0.118	0.234	0.050	0.385	0.896	0.687	0.562	0.130	0.088	0.191
iPSC_150x_D10_3	samples	gRNA LFC	-0.301	0.936	0.972	0.863	0.985	0.217	0.027	0.014	0.973	0.962	0.980
K562-low_90x_5	samples	2	0.318	0.280	0.484	0.144	0.604	0.795	0.481	0.369	0.418	0.296	0.491
K562-low_180x_D14	grnas	Gene LFC	0.458	0.069	0.148	0.018	0.242	0.935	0.764	0.637	0.059	0.045	0.098
iPSC_100x_D12	samples_total	Gene LFC	0.471	0.032	0.139	0.015	0.293	0.941	0.755	0.597	0.079	0.055	0.099
K562-low_45x	samples_total	4	0.398	0.172	0.348	0.076	0.474	0.872	0.617	0.498	0.201	0.154	0.287
K562_22x_5	samples	1	0.289	0.328	0.659	0.115	0.803	0.776	0.323	0.188	0.368	0.322	0.402
K562-low_92x_3	samples	4	0.383	0.189	0.336	0.082	0.478	0.860	0.613	0.500	0.237	0.166	0.325
K562_134x_D14_5	samples	Gene LFC	0.478	0.054	0.116	0.013	0.218	0.951	0.819	0.725	0.055	0.042	0.080
K562-low_180x	samples_total	4	0.478	0.076	0.130	0.031	0.192	0.943	0.823	0.759	0.044	0.032	0.067
K562_47x_5	samples	2	0.426	0.152	0.268	0.056	0.380	0.894	0.677	0.565	0.149	0.112	0.251
K562-low_92x	samples_total	2	0.409	0.172	0.270	0.072	0.377	0.880	0.663	0.558	0.186	0.124	0.292
Plasmid_500x_Pre	grnas	Gene LFC	-0.003	0.996	0.996	0.996	0.996	0.497	0.094	0.044	1.000	1.000	1.000
iPSC_100x_D12	grnas	Gene LFC	0.471	0.032	0.152	0.015	0.296	0.941	0.755	0.597	0.079	0.057	0.102
K562-low_130x	grnas	4	0.475	0.078	0.173	0.021	0.248	0.941	0.795	0.723	0.084	0.048	0.116
K562-low_55x_D10_5	samples	Gene LFC	0.321	0.271	0.466	0.116	0.573	0.812	0.496	0.376	0.369	0.280	0.456
K562-low_25x	grnas	4	0.309	0.315	0.490	0.155	0.570	0.791	0.490	0.401	0.416	0.338	0.519
Plasmid_500x_5	samples	2	0.000	1.000	1.000	1.000	1.000	0.500	0.100	0.050	1.000	1.000	1.000
K562-low_45x_5	samples	4	0.298	0.315	0.482	0.170	0.623	0.783	0.463	0.346	0.457	0.348	0.519
K562-low_30x	samples_total	4	0.346	0.246	0.408	0.109	0.531	0.828	0.536	0.426	0.329	0.234	0.429
K562-low_90x	grnas	4	0.465	0.082	0.208	0.029	0.317	0.927	0.751	0.644	0.104	0.078	0.130
K562_22x_D14_3	samples	gRNA LFC	-0.299	0.959	0.988	0.871	0.995	0.212	0.012	0.005	0.966	0.954	0.979
K562_47x	samples_total	1	0.400	0.171	0.332	0.062	0.440	0.881	0.625	0.518	0.218	0.158	0.278
K562-low_45x_D14_3	samples	gRNA LFC	-0.204	0.904	0.965	0.764	0.985	0.305	0.036	0.017	0.956	0.930	0.970
K562-low_25x_D10_5	samples	Gene LFC	0.261	0.359	0.589	0.186	0.755	0.754	0.372	0.246	0.478	0.405	0.549
K562-low_92x_D10_5	samples	Gene LFC	0.380	0.191	0.361	0.069	0.493	0.862	0.586	0.457	0.237	0.166	0.336
K562-low_55x_D14_5	samples	gRNA LFC	-0.192	0.885	0.962	0.732	0.979	0.314	0.040	0.018	0.954	0.940	0.971
iPSC_100x	samples_total	1	0.416	0.144	0.369	0.034	0.506	0.880	0.566	0.424	0.210	0.174	0.248
K562-low_45x_3	samples	4	0.330	0.283	0.450	0.139	0.538	0.810	0.519	0.420	0.363	0.286	0.479
K562-low_55x_D14_5	samples	Gene LFC	0.295	0.302	0.506	0.148	0.669	0.791	0.455	0.318	0.382	0.298	0.499
K562-low_160x	grnas	1	0.411	0.169	0.366	0.059	0.460	0.877	0.610	0.492	0.213	0.160	0.274
iPSC_150x	grnas	1	0.435	0.126	0.291	0.040	0.469	0.894	0.631	0.473	0.157	0.114	0.204
K562-low_130x_3	samples	4	0.414	0.151	0.287	0.063	0.418	0.887	0.657	0.555	0.192	0.140	0.251
iPSC_150x_D10_5	samples	Gene LFC	0.427	0.109	0.267	0.034	0.421	0.903	0.650	0.506	0.154	0.112	0.202
iPSC_150x_D10_5	samples	gRNA LFC	-0.316	0.968	0.991	0.898	0.995	0.199	0.010	0.005	0.969	0.959	0.977
K562-low_130x_D10_3	samples	Gene LFC	0.417	0.139	0.287	0.054	0.396	0.889	0.651	0.543	0.186	0.149	0.239
K562_47x_D14_3	samples	Gene LFC	0.461	0.067	0.211	0.019	0.308	0.929	0.732	0.601	0.109	0.076	0.134
K562_22x_D14_5	samples	gRNA LFC	-0.291	0.958	0.986	0.881	0.997	0.220	0.014	0.005	0.960	0.950	0.972
K562-low_90x_D10_3	samples	Gene LFC	0.403	0.161	0.315	0.054	0.515	0.873	0.596	0.449	0.203	0.156	0.279
K562_134x_D14_5	samples	gRNA LFC	-0.394	0.978	0.992	0.937	0.995	0.129	0.009	0.005	0.990	0.988	0.992
K562_134x_D14_3	samples	gRNA LFC	-0.407	0.971	0.988	0.926	0.994	0.118	0.012	0.006	0.996	0.993	0.997
iPSC_150x_5	samples	1	0.346	0.268	0.553	0.088	0.699	0.811	0.408	0.276	0.331	0.281	0.398
K562_134x_D14_3	samples	Gene LFC	0.502	0.038	0.104	0.012	0.161	0.956	0.830	0.740	0.034	0.025	0.062
